# Somatic mutation detection from non-malignant liver tissues using cell-free DNA

**DOI:** 10.64898/2026.11.23.767883

**Authors:** Boyuan Li, Srinivas Rajagopalan, Alexandre Pellan Cheng, Min Zhu, Ashwini Arvind, Andrew Shubin, Mengmeng Wang, Julia Terrell, Lisa Quirk, Parsia A Vagefi, Chul Ahn, Roy Wang, Courtney Katz, Hiroaki Kanzaki, Fatma Kalkan, Joseph Gunderson, Jeon Lee, Natalia Brzozowska, Matthew Hoare, Peter J Campbell, John Zinno, William Driscoll, Adam Yopp, Yujin Hoshida, Tao Wang, Stephen Chung, David Hsieh, Amit Singal, Madhukar Patel, Dan A. Landau, Hao Zhu

**Author notes:** Co-corresponding: Correspondence and lead contact: Hao Zhu and Dan Landau. Equal contribution (Boyuan Li, Srinivas Rajagopalan, Alexandre Pellan Cheng).

## Abstract

Somatic mutations accumulate in the liver during aging, yet their role in chronic liver disease (CLD) remains unclear due to the difficulty of obtaining liver tissue for analysis. Here, we demonstrate that circulating cell-free DNA (cfDNA) can be used as a minimally invasive tool to detect liver-derived somatic mutations in patients with CLD. Using ultra-deep targeted duplex sequencing, we show that CLD patients have a higher mutation burden in CLD-associated somatic mutation (CASM) genes compared to healthy individuals. Recurrent driver mutations, including *CHD4*, *INSR*, and *GPAM*, were detected in both liver tissue and cfDNA, with distinct mutational patterns linked to disease etiology: *INSR* mutations were enriched in metabolic-dysfunction associated steatotic liver disease, while *GPAM* mutations were associated with alcohol-related liver disease. Liver transplantation led to a significant reduction in CASM mutation burden in cfDNA, providing strong evidence for the diseased-liver origin of these mutations. These findings establish cfDNA analysis as a scalable and noninvasive platform for investigating somatic evolution in non-malignant tissues, offering new opportunities for molecular stratification, longitudinal monitoring, and early detection of CLD progression.
