## Supplementary material for "Somatic mutation detection from non-malignant liver tissues using cell-free DNA": Clinical characteristics of the study participants

### Sheet: liver disease patients
Patient information for the liver disease cohort
Patient	ID	Age	Race	Sex	Etiology	Fibrosis_stage	Cancer	Child_Pugh	Pre-transplant blood	Post-transplant blood	Tissue sequenced
PT1206884	1799FL-54-01-47_S62	62	White	Male	ALD	4	No	9	yes	yes	no
PT1519985	1799FL-54-01-32_S47	50	Hispanic	Male	MetALD	4	No	12	yes	yes	no
PT1932059	1799FL-54-01-60_S75	50	Hispanic	Male	ALD	4	No	13	yes	no	no
PT2008067	1799FL-54-01-65_S80	27	White	Female	Cardiac (Fontan)	4	No	8	yes	yes	no
PT2089192	1799FL-44-01-145_S145	58	White	Male	ALD	4	No	14	yes	no	no
PT2453670	1799FL-54-01-34_S49	23	White	Male	PSC	4	No	7	yes	no	no
PT2605927	1799FL-44-01-48_S48	32	White	Male	MASLD	2	No	7	yes	no	no
PT3472522	1799FL-54-01-54_S69	50	Hispanic	Male	ALD	4	No	11	yes	yes	no
PT3474616	1799FL-54-01-55_S70	65	White	Male	MASLD	4	No	13	yes	no	no
PT3805323	1799FL-54-01-33_S48	57	White	Male	MetALD	4	No	8	yes	yes	no
PT3902738	1799FL-54-01-58_S73	55	White	Male	ALD	4	No	10	yes	no	no
PT5532291	1799FL-54-01-19_S34	60	White	Female	MASLD	4	No	10	yes	yes	no
PT6068230	1799FL-54-01-52_S67	46	Hispanic	Female	ALD	4	No	11	yes	no	no
PT6192293	1799FL-54-01-46_S61	61	White	Female	MASLD	4	No	11	yes	yes	no
PT6506884	1799FL-54-01-24_S39	68	White	Male	Cryptogenic	4	No	11	yes	no	no
PT6563832	1799FL-54-01-67_S82	33	Black	Female	ALD	4	No	9	yes	yes	no
PT6790438	1799FL-54-01-05_S20	22	Asian	Female	ARC	4	No	13	yes	yes	no
PT6848610	1799FL-54-01-21_S36	41	White	Female	Hepatic adenomatosis	0	No	6	yes	yes	no
PT7266145	1799FL-54-01-43_S58	38	Black	Male	Sarcoidosis	4	No	6	yes	yes	no
PT7288543	1799FL-54-01-61_S76	42	Asian	Male	ALD	4	No	12	yes	yes	no
PT7795033	1799FL-54-01-62_S77	68	Hispanic	Male	MetALD	4	No	13	yes	no	no
PT7994432	1799FL-54-01-25_S40	21	Hispanic	Male	Glycogen Storage Disease	0	No	5	yes	no	no
PT8026887	1799FL-54-01-53_S68	69	Hispanic	Female	HCV	4	No	6	yes	no	no
PT8041145	1799FL-54-01-64_S79	52	White	Male	ALD	4	No	11	yes	no	no
PT8697980	1799FL-44-01-146_S146	56	White	Female	MASLD	4	No	9	yes	no	no
PT9164447	1799FL-44-01-118_S118	55	Asian	Female	HBV	3	No	5	yes	no	no
PT9452835	1799FL-54-01-63_S78	55	Hispanic	Male	PSC	4	No	10	yes	yes	no
PT9867783	1799FL-54-01-51_S66	44	White	Female	ALD	4	No	10	yes	yes	no
PTH3029	1799FL-33-01-26_S26	57	White	Male	Cryptogenic	4	No	11	yes	no	no
PTH3030	1799FL-33-01-28_S28	58	Hispanic	Female	AIH	4	No	12	yes	no	no
PTH3043	1799FL-33-01-18_S18	48	Hispanic	Male	ALD	4	No	10	yes	no	no
PTH3045	H3045	33	White	Male	Caroli Disease	3	NO	5	yes	yes	yes
PTH3055	1799FL-44-01-175_S175	35	White	Male	ALD	4	No	9	yes	yes	yes
PTH3056	1799FL-44-01-164_S164	63	White	Female	PBC	4	No	9	yes	yes	no
PTH3057	1799FL-33-01-35_S35	61	Hispanic	Male	MASLD	4	No	9	yes	yes	yes
PTH3058	1799FL-33-01-37_S37	44	White	Female	ALD	4	No	9	yes	no	no
PTH3060	1799FL-33-01-39_S39	72	White	Male	MASLD	4	No	12	yes	yes	yes
PTH3064	1799FL-33-01-41_S41	61	White	Male	ALD	4	No	11	yes	no	no
PTH3067	1799FL-33-01-43_S43	58	White	Female	ALD	4	No	8	yes	no	no
PTH3069	1799FL-33-01-05_S5	64	White	Female	ALD/HCV	4	No	10	yes	no	no
PTH3071	1799FL-33-01-47_S47	59	Hispanic	Female	MASLD	4	No	5	yes	no	no
PTH3073	1799FL-33-01-49_S49	42	Hispanic	Male	ALD	4	No	9	yes	no	no
PTH3074	1799FL-33-01-51_S51	75	White	Male	PBC	4	No	5	yes	no	no
PTH3075	1799FL-33-01-53_S53	49	White	Male	ALD	4	No	11	yes	yes	yes
PTH3076	1799FL-33-01-55_S55	50	White	Male	MASLD	4	No	10	yes	yes	yes
PTH3078	1799FL-33-01-56_S56	58	White	Male	MASLD	4	No	10	yes	yes	yes
PTH3083	1799FL-33-01-57_S57	48	Black	Male	PBC	4	No	11	yes	no	no
PTH3085	1799FL-33-01-60_S60	44	White	Female	MASLD	4	No	11	yes	no	no
PTH3086	1799FL-33-01-62_S62	45	White	Female	ALD	4	No	8	yes	no	no
PTH3090	1799FL-33-01-63_S63	61	White	Male	MASLD	4	No	12	yes	yes	yes
PTH3096	1799FL-33-01-24_S24	53	White	Male	ALD	4	No	10	yes	no	no
PTH3100	1799FL-33-01-69_S69	33	Black	Female	ALD	4	No	13	yes	no	no
PTH3102	1799FL-33-01-71_S71	66	White	Male	ALD	4	No	9	yes	yes	yes
PTH3112	1799FL-33-01-78_S78	39	White	Female	ALD	4	No	9	yes	yes	yes
PTH3113	1799FL-33-01-80_S80	52	White	Male	MetALD	4	No	10	yes	no	no
PTH3114	1799FL-33-01-81_S81	34	White	Female	ALD	4	No	12	yes	yes	yes
PTH3116	1799FL-33-01-82_S82	53	White	Male	MetALD	4	No	10	yes	no	no
PTH3120	1799FL-33-01-11_S11	44	White	Female	Cardiac	4	No	9	yes	yes	no
PTH3138	1799FL-33-01-87_S87	61	White	Female	ALD	4	No	11	yes	yes	yes
PTH3141	1799FL-33-01-89_S89	60	Hispanic	Female	MASLD	4	No	12	yes	yes	yes
PTH3145	1799FL-33-01-90_S90	65	White	Male	ALD	4	No	12	yes	yes	yes
PTH3150	1799FL-33-01-22_S22	52	White	Female	PBC	3	No	5	yes	no	no
PTH3151	1799FL-33-01-01_S1	70	White	Female	Alpha1antitrypsin	1	No	7	yes	no	no
PTH3152	1799FL-33-01-91_S91	48	Black	Female	HBV	2	No	5	yes	no	no
PTH3153	1799FL-33-01-92_S92	29	White	Male	Cryptogenic	4	No	12	yes	yes	yes
PTH3154	1799FL-33-01-03_S3	64	White	Male	MASLD	0	No	5	yes	no	no
PTH3167	1799FL-33-01-93_S93	35	Hispanic	Female	AIH/PBC	4	No	9	yes	no	no
PTH3174	1799FL-44-01-40_S40	40	White	Female	MASLD	1	No	7	yes	no	no
PTH3175	1799FL-44-01-70_S70	65	White	Female	MASLD	4	No	10	yes	yes	no
PTH3177	1799FL-44-01-160_S160	46	White	Male	ALD	4	No	10	yes	yes	yes
PTH3182	1799FL-44-01-173_S173	48	Hispanic	Female	ALD	4	No	13	yes	yes	yes
PTH3188	1799FL-44-01-122_S122	58	White	Female	MASLD	4	No	11	yes	yes	yes
PTH3193	1799FL-44-01-162_S162	53	White	Female	ALD/HCV	4	No	9	yes	no	no
PTH3194	1799FL-44-01-17_S17	72	White	Female	MASLD	1	No	5	yes	no	no
PTH3195	1799FL-44-01-43_S43	61	White	Male	MASLD	2	No	7	yes	no	no
PTH3197	1799FL-44-01-156_S156	68	Black	Female	PBC	4	No	9	yes	yes	no
PTH3198	1799FL-44-01-98_S98	58	Hispanic	Male	MASLD	4	No	12	yes	no	no
PTH3199	1799FL-44-01-99_S99	41	White	Female	MetALD	4	No	11	yes	yes	yes
PTH3201	1799FL-44-01-85_S85	75	Hispanic	Male	PBC	4	No	7	yes	yes	no
PTH3204	1799FL-44-01-44_S44	45	Asian	Female	HBV	0	No	5	yes	no	no
PTH3206	1799FL-44-01-140_S140	47	Hispanic	Male	HCV	2	No	7	yes	no	no
PTH3208	1799FL-44-01-177_S177	47	Hispanic	Female	AIH	4	No	11	yes	yes	no
PTH3210	1799FL-44-01-124_S124	64	Hispanic	Female	MASLD	4	No	12	yes	yes	yes
PTH3212	1799FL-44-01-125_S125	55	Hispanic	Female	PSC	4	No	10	yes	no	no
PTH3213	1799FL-44-01-167_S167	54	Hispanic	Male	MASLD	4	No	9	yes	yes	yes
PTH3221	1799FL-44-01-174_S174	54	White	Female	ALD	4	No	11	yes	yes	yes
PTH3222	1799FL-44-01-129_S129	49	White	Male	ALD	4	No	10	yes	no	no
PTH3232	1799FL-44-01-57_S57	57	Hispanic	Female	MASLD	4	No	6	yes	yes	yes
PTH3233	1799FL-44-01-159_S159	61	Black	Female	ALD	4	No	10	yes	no	no
PTH3240	1799FL-44-01-170_S170	31	White	Female	ALD	3	No	12	yes	yes	yes
PTH3241	1799FL-44-01-137_S137	69	White	Female	ALD	4	No	10	yes	no	no
PTH3253	1799FL-44-01-157_S157	65	White	Male	MASLD	1	No	5	yes	no	no
PTH3255	1799FL-44-01-41_S41	45	White	Female	MASLD	0	No	5	yes	no	no
PTH3268	1799FL-44-01-121_S121	41	Asian	Male	MASLD	0	No	7	yes	no	no
PTH3273	1799FL-44-01-60_S60	60	White	Male	ALD	4	No	9	yes	no	no
PTH3281	1799FL-44-01-26_S26	36	White	Male	ALD	4	No	6	yes	yes	yes
PTH3283	1799FL-44-01-179_S179	46	White	Male	ALD	4	No	14	yes	yes	yes
PTH3287	1799FL-44-01-138_S138	44	White	Female	PBC	4	No	8	yes	yes	no
PTH3288	1799FL-44-01-106_S106	63	Hispanic	Female	MASLD	4	No	9	yes	yes	no
PTH3289	1799FL-44-01-134_S134	59	Asian	Male	Cardiac	4	No	6	yes	yes	no
PTH3291	1799FL-44-01-53_S53	41	Other	Female	HBV	1	No	7	yes	no	no
PTH3302	1799FL-44-01-86_S86	44	Black	Female	HBV	0	No	5	yes	no	no
PTH3304	1799FL-44-01-176_S176	49	White	Male	recurrent biliary sepsis, retrandplant		No	8	yes	yes	yes
PTH3307	1799FL-44-01-180_S180	36	White	Female	ALD	4	No	10	yes	yes	no
PTH3310	1799FL-44-01-28_S28	34	Hispanic	Male	MASLD	4	No	8	yes	yes	yes
PTPT-13	1799FL-33-01-42_S42	49	Asian	Male	ALD	4	No	9	yes	no	no
PTPT-14	1799FL-33-01-36_S36	65	Black	Male	HCV	4	No	5	yes	no	no
PTPT-17	1799FL-33-01-33_S33	59	Hispanic	Male	MetALD	4	No	7	yes	no	no
PTPT-32	1799FL-44-01-36_S36	65	Hispanic	Female	MASLD	3	No	5	yes	no	no
PTPT-33	1799FL-33-01-64_S64	66	Hispanic	Male	ALD	4	No	9	yes	no	no
PTPT-35	1799FL-44-01-147_S147	62	Black	Female	MASLD	4	No	9	yes	no	no
PTPT-36	1799FL-33-01-65_S65	36	White	Male	ALD	4	No	9	yes	no	no
PTPT-37	1799FL-33-01-79_S79	82	White	Female	Cryptogenic	4	No	6	yes	no	no
PTPT-38	1799FL-44-01-97_S97	73	White	Female	MASLD	4	No	5	yes	no	no
PTPT-39	1799FL-33-01-14_S14	71	White	Female	Cryptogenic	4	No	6	yes	no	no
PTPT-40	1799FL-44-01-150_S150	57	Hispanic	Female	PBC	4	No	8	yes	no	no
PTPT-41	1799FL-33-01-44_S44	20	White	Male	Cardiac	3	No	5	yes	no	no
PTPT-42	1799FL-44-01-101_S101	69	White	Female	MASLD	4	No	5	yes	no	no
PTPT-44	1799FL-44-01-116_S116	52	Black	Male	ALD	4	No	7	yes	no	no
PTPT-45	1799FL-44-01-73_S73	61	White	Male	ALD	4	No	10	yes	no	no
PTPT-46	1799FL-44-01-76_S76	51	Hispanic	Female	PBC	4	No	5	yes	no	no
PTPT-47	1799FL-44-01-75_S75	69	White	Female	MASLD	4	No	6	yes	no	no
PTPT-48	1799FL-44-01-18_S18	71	Hispanic	Female	MASLD	4	No	7	yes	no	no
PTPT-49	1799FL-44-01-114_S114	50	White	Female	ALD	4	No	5	yes	no	no
PTPT-51	1799FL-44-01-32_S32	45	Hispanic	Female	MASLD	4	No	5	yes	no	no
PTPT-54	1799FL-33-01-32_S32	62	White	Male	ALD/HCV	4	No	5	yes	no	no
PTPT-55	1799FL-33-01-48_S48	57	White	Female	ALD	0	No	5	yes	no	no
PTPT-57	1799FL-33-01-30_S30	52	White	Male	MASLD	4	No	11	yes	no	no
PTPT-58	1799FL-33-01-29_S29	59	Hispanic	Female	MASLD	4	No	5	yes	no	no
PTPT-63	1799FL-44-01-08_S8	68	White	Female	MASLD	4	No	10	yes	no	no
PTPT-68	1799FL-33-01-58_S58	76	White	Male	ALD	4	No	9	yes	no	no
PTPT-69	1799FL-44-01-34_S34	79	White	Female	AIP	4	No	5	yes	no	no
PTPT-71	1799FL-44-01-54_S54	54	White	Male	ALD	4	No	10	yes	no	no
PTPT-72	1799FL-33-01-61_S61	49	White	Female	ALD/HCV	4	No	9	yes	no	no
PTPT-77	1799FL-44-01-108_S108	70	Black	Female	HBV	4	No	6	yes	no	no
PTPT-79	1799FL-44-01-68_S68	69	Hispanic	Female	MASLD	4	No	6	yes	no	no
PTPT-8	1799FL-44-01-01_S1	54	Hispanic	Male	ALD	4	No	8	yes	no	no
PTPT-80	1799FL-44-01-144_S144	71	White	Male	HCV	4	No	10	yes	no	no
PTPT-81	1799FL-44-01-82_S82	67	Hispanic	Female	PBC	4	No	5	yes	no	no
PTPT-99	1799FL-44-01-06_S6	60	Hispanic	Male	ALD/HCV	4	No	8	yes	no	no
PTPT105	1799FL-33-01-15_S15	48	Hispanic	Male	MetALD	4	No	6	yes	no	no
PTPT108	1799FL-33-01-10_S10	72	Hispanic	Male	ALD	4	No	7	yes	no	no
PTPT109	1799FL-33-01-70_S70	72	White	Male	AIH	4	No	12	yes	no	no
PTPT110	1799FL-44-01-42_S42	47	White	Female	ALD	4	No	7	yes	no	no
PTPT111	1799FL-33-01-52_S52	53	Hispanic	Female	HBV	4	No	5	yes	no	no
PTPT113	1799FL-44-01-81_S81	73	White	Male	MASLD	4	No	7	yes	no	no
PTPT114	1799FL-44-01-77_S77	70	Hispanic	Male	MASLD	4	No	9	yes	no	no
PTPT115	1799FL-33-01-84_S84	40	Black	Male	ALD/HCV	4	No	10	yes	no	no
PTPT116	1799FL-44-01-102_S102	80	White	Male	PSC	4	No	5	yes	no	no
PTPT117	1799FL-44-01-33_S33	49	Hispanic	Male	ALD/HCV	4	No	5	yes	no	no
PTPT118	1799FL-33-01-54_S54	62	Other	Female	ALD	4	No	10	yes	no	no
PTPT119	1799FL-33-01-73_S73	54	White	Male	ALD/HBV	4	No	10	yes	no	no
PTPT120	1799FL-44-01-24_S24	81	White	Female	ALD/HCV	4	No	5	yes	no	no
PTPT121	1799FL-44-01-03_S3	55	Hispanic	Male	ALD/HCV	4	No	8	yes	no	no
PTPT123	1799FL-44-01-02_S2	50	Hispanic	Male	ALD	4	No	7	yes	no	no
PTPT125	1799FL-44-01-120_S120	52	Hispanic	Male	MASLD	4	No	6	yes	no	no
PTPT127	1799FL-33-01-34_S34	46	Hispanic	Male	ALD	4	No	5	yes	no	no
PTPT128	1799FL-44-01-64_S64	65	Hispanic	Male	Cardiac	4	No	6	yes	no	no
PTPT132	1799FL-33-01-75_S75	53	Black	Male	ALD	4	No	8	yes	no	no
PTPT133	1799FL-44-01-79_S79	53	Hispanic	Male	ALD	4	No	6	yes	no	no
PTPT134	1799FL-33-01-77_S77	58	Black	Male	ALD/HCV	4	No	12	yes	no	no
PTPT135	1799FL-44-01-104_S104	63	Hispanic	Female	MASLD	4	No	5	yes	no	no
PTX-01	1799FL-44-01-38_S38	71	Black	Female	HCV	4	No	5	yes	no	no
PTX-04	1799FL-44-01-123_S123	57	White	Female	AIH/PBC	4	No	7	yes	no	no
PT3592628	1799FL-54-01-56_S71	56	Hispanic	Female	ALD	4	No	9	no	yes	no
PTH3166	1799FL-44-01-184_S184	51	White	Male	Auto Brewery	4	No	14	no	no	yes
PTH3235	1799FL-44-01-181_S181	54	White	Female	ALD/HCV	4	No	10	no	no	yes
PTH3299	1799FL-44-01-178_S178	57	White	Male	ALD/HCV	4	No	10	no	no	yes

### Sheet: Normal
Patient information for the Normal cohort
Patient	ID	Age	Sex	Race
PTN-8	1799FL-44-01-55_S55	49	Female	White
PTN-9	1799FL-33-01-20_S20	65	Female	White
PTN-12	1799FL-33-01-09_S9	47	Female	White
PTN-47	1799FL-44-01-49_S49	73	Male	White
PTN-14	1799FL-44-01-69_S69	52	Female	White
PTN-21	1799FL-33-01-07_S7	68	Female	Black or African American
PTN-22	1799FL-44-01-25_S25	68	Female	White
PTN-23	1799FL-33-01-08_S8	42	Female	White
PTN-18	1799FL-33-01-06_S6	62	Male	White
PTN-19	1799FL-44-01-31_S31	50	Female	White
PTN-20	1799FL-44-01-14_S14	49	Male	Unknown
PTN-24	1799FL-33-01-19_S19	65	Female	White
PTN-17	1799FL-33-01-27_S27	41	Male	White
PTN-32	1799FL-44-01-142_S142	42	Female	Black or African American
PTN-34	1799FL-44-01-51_S51	48	Male	White
PTN-53	1799FL-44-01-15_S15	41	Male	Asian
PTN-63	1799FL-33-01-31_S31	36	Female	White
PTN-64	1799FL-33-01-04_S4	55	Female	Unknown
PTN-31	1799FL-44-01-52_S52	52	Male	Asian
PTN-38	1799FL-44-01-71_S71	68	Female	White
PTN-48	1799FL-44-01-110_S110	28	Female	Asian
PTN-62	1799FL-33-01-12_S12	66	Male	White
PTN-57	1799FL-44-01-83_S83	56	Male	White
PTN-58	1799FL-44-01-46_S46	69	Female	White
PTN-59	1799FL-44-01-56_S56	43	Female	White
PTN-52	1799FL-44-01-132_S132	54	Female	White
PTN-54	1799FL-44-01-45_S45	56	Male	Unknown
PTN-68	1799FL-33-01-25_S25	63	Female	Black or African American
PTN-70	1799FL-44-01-21_S21	64	Male	White
PTN-71	1799FL-44-01-22_S22	25	Female	White
PTN-74	1799FL-44-01-39_S39	47	Male	White
PT52993	1799FL-44-01-113_S113	63	Male	White/Non-Hispanic
PT53044-1	1799FL-54-01-03_S18	76	Male	White/Non-Hispanic
PT53086-1	1799FL-44-01-16_S16	36	Male	White/Non-Hispanic
PT53213-1	1799FL-54-01-02_S17	71	Male	White/Non-Hispanic
PT53340-1	1799FL-54-01-04_S19	57	Male	White/Non-Hispanic
PT53381-1	1799FL-54-01-36_S51	63	Female	Black/Non-Hispanic
PT53461-1	1799FL-54-01-12_S27	77	Female	White/Non-Hispanic
PT54214-1	1799FL-54-01-14_S29	66	Female	White/Non-Hispanic
PT54538-1	1799FL-54-01-13_S28	66	Female	White/Non-Hispanic
PT54860-1	1799FL-54-01-06_S21	41	Male	White/Hispanic

### Sheet: Heart Disease
Patient information for the heart disease cohort
sample_ID	ID	Age	Sex	Race	Cancer History	Liver Disease History
PTN-29	1799FL-44-01-72_S72	56	F	African American	No	No
PTN-30	1799FL-44-01-07_S7	70	M	White	No	No
PTN-37	1799FL-44-01-19_S19	70	F	White	No	No
PTN-42	1799FL-44-01-23_S23	80	F	African American	Breast cancer	No
PTN-49	1799FL-44-01-05_S5	73	F	East Asian	No	No
PTN-50	1799FL-44-01-105_S105	82	F	White	Breast cancer	No
PTN-51	1799FL-44-01-143_S143	71	F	African American	No	Non-alcoholic fatty liver disease
PTN-55	1799FL-44-01-84_S84	78	F	White	Lung cancer	No
PTN-65	1799FL-44-01-11_S11	72	F	White	No	No
PTN-66	1799FL-44-01-04_S4	77	F	White	Breast cancer, synovial sarcoma	No
PTN-72	1799FL-44-01-29_S29	81	F	White	Uterine cancer	No
PTN-73	1799FL-44-01-09_S9	69	F	African American	No	No
PTN-76	1799FL-44-01-158_S158	74	F	African American	No	No
PTN-77	1799FL-44-01-135_S135	66	M	White	No	No
PTN-78	1799FL-44-01-12_S12	89	F	White	No	Hx of idiopathic granulomatous hepatitis
