## Supplementary material for "Somatic mutation detection from non-malignant liver tissues using cell-free DNA": Sequencing statistics for study samples

### Sheet: Sheet1
Sequencing data processing statistics
Sample Name	Total Reads	Mapping	Proper Pair	GroupByUmi	SSCS Reads	DCS Reads
1799FL-33-01-01_S1	58144027	58131931	50518883	45910170	23582279	3148562
1799FL-33-01-01_S1	1	0.9997	0.8688	0.7895	0.4055	0.0541
1799FL-33-01-03_S3	84750535	84733685	74288057	69436779	18569517	2315453
1799FL-33-01-03_S3	1	0.9998	0.8765	0.8193	0.2191	0.0273
1799FL-33-01-04_S4	88813365	88798041	80704497	70531124	26927745	3720860
1799FL-33-01-04_S4	1	0.9998	0.9086	0.7941	0.3031	0.0418
1799FL-33-01-05_S5	91018415	90996912	85629505	72585488	23309706	3252452
1799FL-33-01-05_S5	1	0.9997	0.9407	0.7974	0.256	0.0357
1799FL-33-01-06_S6	93723465	93698138	89846992	75577578	20904407	2827441
1799FL-33-01-06_S6	1	0.9997	0.9586	0.8063	0.223	0.0301
1799FL-33-01-07_S7	103396710	103367963	87979898	80471112	29879697	4313757
1799FL-33-01-07_S7	1	0.9997	0.8508	0.7782	0.2889	0.0417
1799FL-33-01-08_S8	47623613	47607700	44116226	38641521	4842269	353027
1799FL-33-01-08_S8	1	0.9996	0.9263	0.8113	0.1016	0.0074
1799FL-33-01-09_S9	60583528	60562087	51253650	49572817	26917221	2956440
1799FL-33-01-09_S9	1	0.9996	0.8459	0.8182	0.4442	0.0487
1799FL-33-01-10_S10	60842190	60836029	52347943	48825784	25188214	2845546
1799FL-33-01-10_S10	1	0.9998	0.8603	0.8024	0.4139	0.0467
1799FL-33-01-11_S11	63454025	63443781	56833815	51772990	31455150	3171848
1799FL-33-01-11_S11	1	0.9998	0.8956	0.8159	0.4957	0.0499
1799FL-33-01-12_S12	56480596	56467337	48115744	45812766	17431735	1802456
1799FL-33-01-12_S12	1	0.9997	0.8518	0.8111	0.3086	0.0319
1799FL-33-01-14_S14	58947524	58935467	49259651	47793379	13973438	1065002
1799FL-33-01-14_S14	1	0.9997	0.8356	0.8107	0.237	0.018
1799FL-33-01-15_S15	64202012	64193989	59861605	52075971	19580693	2240965
1799FL-33-01-15_S15	1	0.9998	0.9323	0.8111	0.3049	0.0349
1799FL-33-01-18_S18	58472183	58457481	51118222	45805013	5270533	343750
1799FL-33-01-18_S18	1	0.9997	0.8742	0.7833	0.0901	0.0058
1799FL-33-01-19_S19	92782951	92734485	80242068	75062108	26507886	3718208
1799FL-33-01-19_S19	1	0.9994	0.8648	0.809	0.2856	0.04
1799FL-33-01-20_S20	100917129	100885660	83798993	78337842	27154301	3766916
1799FL-33-01-20_S20	1	0.9996	0.8303	0.7762	0.269	0.0373
1799FL-33-01-21_S21	65372439	65362238	63522788	53075190	25432518	2862058
1799FL-33-01-21_S21	1	0.9998	0.9717	0.8118	0.389	0.0437
1799FL-33-01-22_S22	75098429	75078860	67699269	60974465	43121364	5609633
1799FL-33-01-22_S22	1	0.9997	0.9014	0.8119	0.5741	0.0746
1799FL-33-01-24_S24	52858795	52837287	47368302	40796629	19952425	2829603
1799FL-33-01-24_S24	1	0.9995	0.8961	0.7718	0.3774	0.0535
1799FL-33-01-25_S25	94807942	94788315	79790161	76468064	15787777	763529
1799FL-33-01-25_S25	1	0.9997	0.8415	0.8065	0.1665	0.008
1799FL-33-01-26_S26	90933897	90914654	75865113	70867670	49569512	5327729
1799FL-33-01-26_S26	1	0.9997	0.8342	0.7793	0.5451	0.0585
1799FL-33-01-27_S27	85230822	85212238	83054295	70036702	20838349	2527343
1799FL-33-01-27_S27	1	0.9997	0.9744	0.8217	0.2444	0.0296
1799FL-33-01-28_S28	79846076	79829647	75755319	66035207	44918549	3893734
1799FL-33-01-28_S28	1	0.9997	0.9487	0.827	0.5625	0.0487
1799FL-33-01-29_S29	75125652	75100504	71356773	59912074	30231929	3588687
1799FL-33-01-29_S29	1	0.9996	0.9498	0.7974	0.4024	0.0477
1799FL-33-01-30_S30	81095760	81074787	70301258	64893073	34636089	3973100
1799FL-33-01-30_S30	1	0.9997	0.8668	0.8002	0.4271	0.0489
1799FL-33-01-31_S31	83923406	83901992	74326334	69614088	45606050	5019727
1799FL-33-01-31_S31	1	0.9997	0.8856	0.8294	0.5434	0.0598
1799FL-33-01-32_S32	71747164	71735045	62297716	59116412	30711197	3498043
1799FL-33-01-32_S32	1	0.9998	0.8682	0.8239	0.428	0.0487
1799FL-33-01-33_S33	76784168	76771622	67760290	61635322	38775009	4447449
1799FL-33-01-33_S33	1	0.9998	0.8824	0.8027	0.5049	0.0579
1799FL-33-01-34_S34	90133297	90078387	77750290	73907884	45017371	4789715
1799FL-33-01-34_S34	1	0.9993	0.8626	0.8199	0.4994	0.0531
1799FL-33-01-35_S35	105606850	105583336	89335236	81955076	50792064	5840334
1799FL-33-01-35_S35	1	0.9997	0.8459	0.776	0.4809	0.0553
1799FL-33-01-36_S36	86016947	85958173	72696897	66838571	41656248	4586679
1799FL-33-01-36_S36	1	0.9993	0.8451	0.777	0.4842	0.0533
1799FL-33-01-37_S37	78629011	78613542	67623517	62101016	43636218	4539736
1799FL-33-01-37_S37	1	0.9998	0.86	0.7897	0.5549	0.0577
1799FL-33-01-39_S39	84498403	84466558	70736471	65623520	42585765	4764182
1799FL-33-01-39_S39	1	0.9996	0.8371	0.7766	0.5039	0.0563
1799FL-33-01-41_S41	119054097	119017699	105920550	89863629	60199318	6566548
1799FL-33-01-41_S41	1	0.9996	0.8896	0.7548	0.5056	0.0551
1799FL-33-01-42_S42	78823229	78606907	76500198	64003658	32396340	4068153
1799FL-33-01-42_S42	1	0.9972	0.9705	0.8119	0.4109	0.0516
1799FL-33-01-43_S43	78304646	78290337	65850346	64229199	40242202	4909332
1799FL-33-01-43_S43	1	0.9998	0.8409	0.8202	0.5139	0.0626
1799FL-33-01-44_S44	70728790	70714376	59652358	56555671	25955742	3446361
1799FL-33-01-44_S44	1	0.9997	0.8433	0.7996	0.3669	0.0487
1799FL-33-01-47_S47	84903622	84886101	70923337	68150105	47327015	5420081
1799FL-33-01-47_S47	1	0.9997	0.8353	0.8026	0.5574	0.0638
1799FL-33-01-48_S48	54680650	54655559	50706964	45826459	19196492	2402579
1799FL-33-01-48_S48	1	0.9995	0.9273	0.838	0.351	0.0439
1799FL-33-01-49_S49	53244099	53236124	44700082	42942670	24365102	1538697
1799FL-33-01-49_S49	1	0.9998	0.8395	0.8065	0.4576	0.0288
1799FL-33-01-51_S51	73917613	73903243	64906405	58760361	36901435	4414171
1799FL-33-01-51_S51	1	0.9998	0.878	0.7949	0.4992	0.0597
1799FL-33-01-52_S52	103195412	103164108	88863532	81735825	32199963	4173500
1799FL-33-01-52_S52	1	0.9996	0.8611	0.792	0.312	0.0404
1799FL-33-01-53_S53	83788223	83766831	69746632	67400388	40998066	5158608
1799FL-33-01-53_S53	1	0.9997	0.8324	0.8044	0.4893	0.0615
1799FL-33-01-54_S54	83490433	83462164	74357988	67931004	47860901	5143444
1799FL-33-01-54_S54	1	0.9996	0.8906	0.8136	0.5732	0.0616
1799FL-33-01-55_S55	80739781	80689356	72730467	65325847	51817559	5121371
1799FL-33-01-55_S55	1	0.9993	0.9008	0.809	0.6417	0.0634
1799FL-33-01-56_S56	73810210	73797810	65034433	59984382	42591849	4763022
1799FL-33-01-56_S56	1	0.9998	0.8811	0.8126	0.577	0.0645
1799FL-33-01-57_S57	54242102	54222694	46804780	43384771	34313565	3498619
1799FL-33-01-57_S57	1	0.9996	0.8628	0.7998	0.6326	0.0645
1799FL-33-01-58_S58	65705923	65694500	55158200	53235627	39861881	4202268
1799FL-33-01-58_S58	1	0.9998	0.8394	0.8102	0.6066	0.0639
1799FL-33-01-60_S60	90248303	90218832	82452405	74279590	60332464	5598732
1799FL-33-01-60_S60	1	0.9996	0.9136	0.823	0.6685	0.062
1799FL-33-01-61_S61	74918716	74905327	70071451	60748204	38543498	4278612
1799FL-33-01-61_S61	1	0.9998	0.9352	0.8108	0.5144	0.0571
1799FL-33-01-62_S62	83157672	83129883	72890651	66401126	52614942	4896784
1799FL-33-01-62_S62	1	0.9996	0.8765	0.7984	0.6327	0.0588
1799FL-33-01-63_S63	91946858	91929344	79337731	69090460	53953780	5261220
1799FL-33-01-63_S63	1	0.9998	0.8628	0.7514	0.5867	0.0572
1799FL-33-01-64_S64	61936977	61914247	54658215	50924505	33632600	3504788
1799FL-33-01-64_S64	1	0.9996	0.8824	0.8221	0.543	0.0565
1799FL-33-01-65_S65	85455699	85431079	73321431	68396295	47909218	4881915
1799FL-33-01-65_S65	1	0.9997	0.858	0.8003	0.5606	0.0571
1799FL-33-01-69_S69	70658092	70634628	62473884	59131854	46080548	4798813
1799FL-33-01-69_S69	1	0.9996	0.8841	0.8368	0.6521	0.0679
1799FL-33-01-70_S70	79932444	79915445	69782839	63097729	48984863	4850271
1799FL-33-01-70_S70	1	0.9997	0.873	0.7893	0.6128	0.0606
1799FL-33-01-71_S71	97812290	97788573	88557982	76523634	60566333	5889244
1799FL-33-01-71_S71	1	0.9997	0.9053	0.7823	0.6192	0.0602
1799FL-33-01-73_S73	75547893	75525895	66898505	61408467	44039079	3900025
1799FL-33-01-73_S73	1	0.9997	0.8855	0.8128	0.5829	0.0516
1799FL-33-01-75_S75	74334668	74320320	63962131	59112705	34732991	3264331
1799FL-33-01-75_S75	1	0.9998	0.8604	0.7952	0.4672	0.0439
1799FL-33-01-77_S77	60339657	60332451	55231599	49082365	18124902	1665165
1799FL-33-01-77_S77	1	0.9998	0.9153	0.8134	0.3003	0.0275
1799FL-33-01-78_S78	77538757	77524081	67238199	60175555	16110561	972416
1799FL-33-01-78_S78	1	0.9998	0.8671	0.776	0.2077	0.0125
1799FL-33-01-79_S79	105542368	105520090	93093898	88314302	26179210	3192846
1799FL-33-01-79_S79	1	0.9997	0.882	0.8367	0.248	0.0302
1799FL-33-01-80_S80	95494328	95464435	84293778	77175457	54557221	5543725
1799FL-33-01-80_S80	1	0.9996	0.8827	0.8081	0.5713	0.058
1799FL-33-01-81_S81	90511769	90491750	79887278	71769619	73494429	5829534
1799FL-33-01-81_S81	1	0.9997	0.8826	0.7929	0.8119	0.0644
1799FL-33-01-82_S82	71898683	71871664	64510019	58119680	53892085	5129845
1799FL-33-01-82_S82	1	0.9996	0.8972	0.8083	0.7495	0.0713
1799FL-33-01-84_S84	68162535	68150558	63598563	54401989	61185576	4106284
1799FL-33-01-84_S84	1	0.9998	0.933	0.7981	0.8976	0.0602
1799FL-33-01-87_S87	82875398	82854569	72975830	65172608	71888447	5421536
1799FL-33-01-87_S87	1	0.9997	0.8805	0.7863	0.8674	0.0654
1799FL-33-01-89_S89	76340652	76320279	68568563	61132265	66174879	4684977
1799FL-33-01-89_S89	1	0.9997	0.8981	0.8007	0.8668	0.0613
1799FL-33-01-90_S90	71446758	71431013	66875681	58027059	52293526	4288868
1799FL-33-01-90_S90	1	0.9997	0.936	0.8121	0.7319	0.06
1799FL-33-01-91_S91	73642892	73628654	63686401	58669935	56500873	4626931
1799FL-33-01-91_S91	1	0.9998	0.8648	0.7966	0.7672	0.0628
1799FL-33-01-92_S92	74690065	74671036	65763953	60148373	64370367	4783870
1799FL-33-01-92_S92	1	0.9997	0.8804	0.8053	0.8618	0.064
1799FL-33-01-93_S93	66661099	66641619	61370551	53563623	47538029	3860277
1799FL-33-01-93_S93	1	0.9997	0.9206	0.8035	0.7131	0.0579
1799FL-33-01-95_S95	92569703	92552449	82869221	74168016	51359289	5202185
1799FL-33-01-95_S95	1	0.9998	0.8952	0.8012	0.5548	0.0561
1799FL-33-01-96_S96	83315457	83292486	73398162	67429805	73775115	5574507
1799FL-33-01-96_S96	1	0.9997	0.8809	0.8093	0.8854	0.0669
1799FL-44-01-01_S1	67353050	67336713	63142792	55860618	11379532	1358758
1799FL-44-01-01_S1	1	0.9997	0.9374	0.8293	0.1689	0.0201
1799FL-44-01-02_S2	88353726	88331040	78410529	70813618	21139772	2762379
1799FL-44-01-02_S2	1	0.9997	0.8874	0.8014	0.2392	0.0312
1799FL-44-01-03_S3	126836195	126808069	111613058	102841320	27219101	3592331
1799FL-44-01-03_S3	1	0.9997	0.8799	0.8108	0.2146	0.0283
1799FL-44-01-04_S4	84124183	84104477	70879077	69549792	18790414	2537025
1799FL-44-01-04_S4	1	0.9997	0.8425	0.8267	0.2233	0.0301
1799FL-44-01-05_S5	120263766	120231087	104938028	95012380	28963394	3917509
1799FL-44-01-05_S5	1	0.9997	0.8725	0.79	0.2408	0.0325
1799FL-44-01-06_S6	88363781	88337970	83410272	74634673	23482974	3094300
1799FL-44-01-06_S6	1	0.9997	0.9439	0.8446	0.2657	0.035
1799FL-44-01-07_S7	120525030	120494756	101653672	98131198	25557819	3513626
1799FL-44-01-07_S7	1	0.9997	0.8434	0.8141	0.212	0.0291
1799FL-44-01-08_S8	97977789	97953843	83465733	79442672	29620325	3810468
1799FL-44-01-08_S8	1	0.9997	0.8518	0.8108	0.3023	0.0388
1799FL-44-01-09_S9	72255294	72240766	69528467	59280586	16936144	2271196
1799FL-44-01-09_S9	1	0.9997	0.9622	0.8204	0.2343	0.0314
1799FL-44-01-10_S10	70475162	70457762	68772227	57187747	15322833	2068997
1799FL-44-01-10_S10	1	0.9997	0.9758	0.8114	0.2174	0.0293
1799FL-44-01-11_S11	93614090	93594554	88603545	75327468	25696291	3369301
1799FL-44-01-11_S11	1	0.9997	0.9464	0.8046	0.2744	0.0359
1799FL-44-01-12_S12	66938655	66926893	56425308	53894877	18454295	2457532
1799FL-44-01-12_S12	1	0.9998	0.8429	0.8051	0.2756	0.0367
1799FL-44-01-14_S14	79337383	79320342	78052858	66723319	20726670	2842274
1799FL-44-01-14_S14	1	0.9997	0.9838	0.841	0.2612	0.0358
1799FL-44-01-15_S15	85386784	85365559	73830289	66993750	18787406	2557555
1799FL-44-01-15_S15	1	0.9997	0.8646	0.7845	0.22	0.0299
1799FL-44-01-16_S16	98697580	98677359	84759952	78230313	19673272	2730152
1799FL-44-01-16_S16	1	0.9997	0.8587	0.7926	0.1993	0.0276
1799FL-44-01-17_S17	85755328	85734768	76755005	69734129	31055568	3659419
1799FL-44-01-17_S17	1	0.9997	0.895	0.8131	0.3621	0.0426
1799FL-44-01-18_S18	61620356	61602333	60607447	51380584	16270442	2145028
1799FL-44-01-18_S18	1	0.9997	0.9835	0.8338	0.264	0.0348
1799FL-44-01-19_S19	76557306	76539136	63442929	60937981	26718091	3008613
1799FL-44-01-19_S19	1	0.9997	0.8286	0.7959	0.3489	0.0392
1799FL-44-01-20_S20	58719060	58703054	56822241	46727449	20116958	2529557
1799FL-44-01-20_S20	1	0.9997	0.9676	0.7957	0.3425	0.043
1799FL-44-01-21_S21	70254770	70240145	68848804	57003285	23696185	2879167
1799FL-44-01-21_S21	1	0.9997	0.9799	0.8113	0.3372	0.0409
1799FL-44-01-22_S22	58696947	58678319	51755897	48159880	21855796	2663814
1799FL-44-01-22_S22	1	0.9996	0.8817	0.8204	0.3723	0.0453
1799FL-44-01-23_S23	75607635	75592923	70635351	61593697	24787602	3013100
1799FL-44-01-23_S23	1	0.9998	0.9342	0.8146	0.3278	0.0398
1799FL-44-01-24_S24	100844314	100825654	86669571	78028736	41310330	3714696
1799FL-44-01-24_S24	1	0.9998	0.8594	0.7737	0.4096	0.0368
1799FL-44-01-25_S25	65035505	65019499	64240249	54461450	15328742	2087936
1799FL-44-01-25_S25	1	0.9997	0.9877	0.8374	0.2356	0.0321
1799FL-44-01-26_S26	73159757	73136857	61346737	57711452	24617960	2705524
1799FL-44-01-26_S26	1	0.9996	0.8385	0.7888	0.3364	0.0369
1799FL-44-01-27_S27	90273754	90252774	78846167	72844604	34600192	3478462
1799FL-44-01-27_S27	1	0.9997	0.8734	0.8069	0.3832	0.0385
1799FL-44-01-28_S28	71988084	71968876	61035278	56930589	22008010	2646050
1799FL-44-01-28_S28	1	0.9997	0.8478	0.7908	0.3057	0.0367
1799FL-44-01-29_S29	54134316	54124043	52952330	45700082	20979536	2116331
1799FL-44-01-29_S29	1	0.9998	0.9781	0.8441	0.3875	0.039
1799FL-44-01-31_S31	76358939	76333287	71246937	63458168	18365274	2460381
1799FL-44-01-31_S31	1	0.9996	0.933	0.831	0.2405	0.0322
1799FL-44-01-32_S32	64893915	64879826	61577822	54558045	20646935	2475638
1799FL-44-01-32_S32	1	0.9997	0.9488	0.8407	0.3181	0.0381
1799FL-44-01-33_S33	77162005	77027995	65803118	62584806	19290902	2341554
1799FL-44-01-33_S33	1	0.9982	0.8527	0.811	0.25	0.0303
1799FL-44-01-34_S34	70588728	70571101	59349212	56844945	27285349	2755589
1799FL-44-01-34_S34	1	0.9997	0.8407	0.8052	0.3865	0.039
1799FL-44-01-35_S35	72720762	72704925	66496354	59672912	26313011	2869444
1799FL-44-01-35_S35	1	0.9997	0.9144	0.8205	0.3618	0.0394
1799FL-44-01-36_S36	71763819	71748229	69916552	59713597	24348463	2708943
1799FL-44-01-36_S36	1	0.9997	0.9742	0.832	0.3392	0.0377
1799FL-44-01-37_S37	252068730	251986549	247677687	197174178	50051946	6629320
1799FL-44-01-37_S37	1	0.9996	0.9825	0.7822	0.1985	0.0262
1799FL-44-01-38_S38	70571176	70556474	65348470	56942725	25216482	2589656
1799FL-44-01-38_S38	1	0.9997	0.9259	0.8068	0.3573	0.0366
1799FL-44-01-39_S39	122974192	122949651	106743987	99593610	54234444	3354462
1799FL-44-01-39_S39	1	0.9998	0.868	0.8098	0.441	0.0272
1799FL-44-01-40_S40	85760447	85733351	84287166	71583287	16745164	1618692
1799FL-44-01-40_S40	1	0.9996	0.9828	0.8346	0.1952	0.0188
1799FL-44-01-41_S41	87609922	87592040	83554544	71601985	27722941	3408578
1799FL-44-01-41_S41	1	0.9997	0.9537	0.8172	0.3164	0.0389
1799FL-44-01-42_S42	93053825	93028274	81561571	70961346	37237842	3142059
1799FL-44-01-42_S42	1	0.9997	0.8764	0.7625	0.4001	0.0337
1799FL-44-01-43_S43	92493362	92471082	84813647	76173122	35840548	3581811
1799FL-44-01-43_S43	1	0.9997	0.9169	0.8235	0.3874	0.0387
1799FL-44-01-44_S44	93537863	93516447	88294478	74379199	25405954	3492945
1799FL-44-01-44_S44	1	0.9997	0.9439	0.7951	0.2716	0.0373
1799FL-44-01-45_S45	89068061	89046697	74109216	71477598	32723610	3699929
1799FL-44-01-45_S45	1	0.9997	0.832	0.8025	0.3674	0.0415
1799FL-44-01-46_S46	98144237	98121226	86717176	80364289	33689810	3814846
1799FL-44-01-46_S46	1	0.9997	0.8835	0.8188	0.3432	0.0388
1799FL-44-01-48_S48	66358570	66342366	65253861	54294739	12427627	1593242
1799FL-44-01-48_S48	1	0.9997	0.9833	0.8182	0.1872	0.024
1799FL-44-01-49_S49	79509017	79492054	78424936	65461209	24712590	2831422
1799FL-44-01-49_S49	1	0.9997	0.9863	0.8233	0.3108	0.0356
1799FL-44-01-51_S51	94193633	94172067	79771030	74543229	26883513	3427172
1799FL-44-01-51_S51	1	0.9997	0.8468	0.7913	0.2854	0.0363
1799FL-44-01-52_S52	88964917	88937379	86291550	72873112	24907328	3144937
1799FL-44-01-52_S52	1	0.9996	0.9699	0.8191	0.2799	0.0353
1799FL-44-01-53_S53	79896372	79876865	77226026	64482687	13284330	1778985
1799FL-44-01-53_S53	1	0.9997	0.9665	0.807	0.1662	0.0222
1799FL-44-01-54_S54	80279980	80265431	71981067	67150838	26055211	2858715
1799FL-44-01-54_S54	1	0.9998	0.8966	0.8364	0.3245	0.0356
1799FL-44-01-55_S55	94430366	94413301	82740436	80272569	29924019	3789244
1799FL-44-01-55_S55	1	0.9998	0.8762	0.85	0.3168	0.0401
1799FL-44-01-56_S56	76799970	76781963	75843972	63095204	18071236	2464911
1799FL-44-01-56_S56	1	0.9997	0.9875	0.8215	0.2353	0.032
1799FL-44-01-57_S57	89782055	89760866	77492244	72223955	30815459	3489176
1799FL-44-01-57_S57	1	0.9997	0.8631	0.8044	0.3432	0.0388
1799FL-44-01-60_S60	119931827	119905965	104874597	96860866	44104692	3682220
1799FL-44-01-60_S60	1	0.9997	0.8744	0.8076	0.3677	0.0307
1799FL-44-01-62_S62	63479068	63463679	62496912	52073255	23929868	2517563
1799FL-44-01-62_S62	1	0.9997	0.9845	0.8203	0.3769	0.0396
1799FL-44-01-63_S63	72219023	72207035	71361764	61219931	27602406	2853369
1799FL-44-01-63_S63	1	0.9998	0.9881	0.8476	0.3822	0.0395
1799FL-44-01-64_S64	76019695	75999954	64570523	61553897	27335873	2767260
1799FL-44-01-64_S64	1	0.9997	0.8493	0.8097	0.3595	0.0364
1799FL-44-01-65_S65	77646142	77626031	64645545	61787804	29147663	2683839
1799FL-44-01-65_S65	1	0.9997	0.8325	0.7957	0.3753	0.0345
1799FL-44-01-66_S66	87086558	87068957	81637465	70105207	31547563	3208605
1799FL-44-01-66_S66	1	0.9997	0.9374	0.805	0.3622	0.0368
1799FL-44-01-67_S67	65501980	65487623	54218139	52928359	20906956	2547865
1799FL-44-01-67_S67	1	0.9997	0.8277	0.808	0.3191	0.0388
1799FL-44-01-68_S68	76821534	76802497	63610887	63534812	25889022	2634126
1799FL-44-01-68_S68	1	0.9997	0.828	0.827	0.337	0.0342
1799FL-44-01-69_S69	73172647	73158193	71846861	60821056	17685162	2290658
1799FL-44-01-69_S69	1	0.9998	0.9818	0.8311	0.2416	0.0313
1799FL-44-01-70_S70	95306789	95278370	80393918	77189934	32819964	3049391
1799FL-44-01-70_S70	1	0.9997	0.8435	0.8099	0.3443	0.0319
1799FL-44-01-71_S71	92928640	92912422	89889745	76780932	30637979	3309546
1799FL-44-01-71_S71	1	0.9998	0.9672	0.8262	0.3296	0.0356
1799FL-44-01-72_S72	81763600	81745766	74189965	65952466	21724324	2505154
1799FL-44-01-72_S72	1	0.9997	0.9073	0.8066	0.2656	0.0306
1799FL-44-01-73_S73	102478624	102455113	91899658	84512586	30115962	3271242
1799FL-44-01-73_S73	1	0.9997	0.8967	0.8246	0.2938	0.0319
1799FL-44-01-74_S74	100439331	100413793	98416382	83449781	30741926	3438974
1799FL-44-01-74_S74	1	0.9997	0.9798	0.8308	0.306	0.0342
1799FL-44-01-75_S75	110548032	110522982	94087305	88784185	26566156	3099400
1799FL-44-01-75_S75	1	0.9997	0.851	0.8031	0.2403	0.028
1799FL-44-01-76_S76	99619419	99593119	85066804	80873998	29469142	3329379
1799FL-44-01-76_S76	1	0.9997	0.8539	0.8118	0.2958	0.0334
1799FL-44-01-77_S77	105602225	105574477	98577946	88461004	34097653	3950498
1799FL-44-01-77_S77	1	0.9997	0.9334	0.8376	0.3228	0.0374
1799FL-44-01-78_S78	87825733	87809100	84552703	73290977	27875804	3093812
1799FL-44-01-78_S78	1	0.9998	0.9627	0.8345	0.3173	0.0352
1799FL-44-01-79_S79	115364170	115339798	96956341	93816288	32313125	3752301
1799FL-44-01-79_S79	1	0.9997	0.8404	0.8132	0.28	0.0325
1799FL-44-01-80_S80	90251933	90231056	78064929	73715447	34558420	3618268
1799FL-44-01-80_S80	1	0.9997	0.8649	0.8167	0.3829	0.04
1799FL-44-01-81_S81	109979827	109953568	93672003	86749090	32137357	3622325
1799FL-44-01-81_S81	1	0.9997	0.8517	0.7887	0.2922	0.0329
1799FL-44-01-82_S82	94652995	94631613	79387447	78991892	29169993	3236597
1799FL-44-01-82_S82	1	0.9997	0.8387	0.8345	0.3081	0.0341
1799FL-44-01-83_S83	77040402	77016543	70870913	62333145	16794299	2176239
1799FL-44-01-83_S83	1	0.9996	0.9199	0.809	0.2179	0.0282
1799FL-44-01-84_S84	103166532	103145605	86698045	82207341	34962714	3313572
1799FL-44-01-84_S84	1	0.9997	0.8403	0.7968	0.3388	0.0321
1799FL-44-01-85_S85	93317477	93292438	83806115	77752911	30109912	3214696
1799FL-44-01-85_S85	1	0.9997	0.898	0.8332	0.3226	0.0344
1799FL-44-01-86_S86	92448998	92425481	84484915	75135487	20938945	2395164
1799FL-44-01-86_S86	1	0.9997	0.9138	0.8127	0.2264	0.0259
1799FL-44-01-88_S88	86451291	86435541	81469027	70140208	28332368	3397308
1799FL-44-01-88_S88	1	0.9998	0.9423	0.8113	0.3277	0.0392
1799FL-44-01-89_S89	68068279	68049202	64170226	55528565	27697605	1198495
1799FL-44-01-89_S89	1	0.9997	0.9427	0.8157	0.4069	0.0176
1799FL-44-01-90_S90	78594974	78574327	74990523	63230700	31693499	1494748
1799FL-44-01-90_S90	1	0.9997	0.9541	0.8045	0.4032	0.019
1799FL-44-01-91_S91	70700720	70682727	66634828	57469495	29611469	1293191
1799FL-44-01-91_S91	1	0.9997	0.9424	0.8128	0.4188	0.0182
1799FL-44-01-92_S92	58336316	58318243	55472415	48416242	24491430	1308733
1799FL-44-01-92_S92	1	0.9996	0.9509	0.8299	0.4198	0.0224
1799FL-44-01-93_S93	80292766	80271517	76564744	65704963	33109691	1698186
1799FL-44-01-93_S93	1	0.9997	0.9535	0.8183	0.4123	0.0211
1799FL-44-01-94_S94	61156753	61144063	57875993	46862178	29585345	1315087
1799FL-44-01-94_S94	1	0.9997	0.9463	0.7662	0.4837	0.0215
1799FL-44-01-95_S95	77673304	77656544	73528987	62640381	32441303	1515063
1799FL-44-01-95_S95	1	0.9997	0.9466	0.8064	0.4176	0.0195
1799FL-44-01-97_S97	67216200	67202926	56322962	56132677	22630170	2435358
1799FL-44-01-97_S97	1	0.9998	0.8379	0.8351	0.3366	0.0362
1799FL-44-01-98_S98	76296109	76282060	70738307	63054843	28019363	2818852
1799FL-44-01-98_S98	1	0.9998	0.9271	0.8264	0.3672	0.0369
1799FL-44-01-99_S99	81057443	81038100	68222970	66782578	31555231	2935300
1799FL-44-01-99_S99	1	0.9997	0.8416	0.8238	0.3892	0.0362
1799FL-44-01-100_S100	79836099	79819663	72861123	65216470	25273248	2855386
1799FL-44-01-100_S100	1	0.9997	0.9126	0.8168	0.3165	0.0357
1799FL-44-01-101_S101	72583006	72569990	61060484	60576611	24560800	2819836
1799FL-44-01-101_S101	1	0.9998	0.8412	0.8345	0.3383	0.0388
1799FL-44-01-102_S102	81878974	81859438	70356037	65787348	33519701	3023604
1799FL-44-01-102_S102	1	0.9997	0.8592	0.8034	0.4093	0.0369
1799FL-44-01-104_S104	69357124	69340303	65156340	56842525	27586748	3045895
1799FL-44-01-104_S104	1	0.9997	0.9394	0.8195	0.3977	0.0439
1799FL-44-01-105_S105	98058509	98041735	88316307	78687293	37045074	3705538
1799FL-44-01-105_S105	1	0.9998	0.9006	0.8024	0.3777	0.0377
1799FL-44-01-106_S106	83459126	83435857	70636705	67641550	26414131	2980528
1799FL-44-01-106_S106	1	0.9997	0.8463	0.8104	0.3164	0.0357
1799FL-44-01-108_S108	84188616	84173124	76520275	71309491	36564695	3608650
1799FL-44-01-108_S108	1	0.9998	0.9089	0.847	0.4343	0.0428
1799FL-44-01-109_S109	81232796	81215244	69793185	66840720	27589035	3270348
1799FL-44-01-109_S109	1	0.9997	0.8591	0.8228	0.3396	0.0402
1799FL-44-01-110_S110	73954796	73940053	60670717	58091594	27102569	3077444
1799FL-44-01-110_S110	1	0.9998	0.8203	0.7855	0.3664	0.0416
1799FL-44-01-111_S111	77887085	77871512	66507595	64596728	32679175	3285457
1799FL-44-01-111_S111	1	0.9998	0.8538	0.8293	0.4195	0.0421
1799FL-44-01-112_S112	73298987	73281898	72272408	61139335	31766236	2954619
1799FL-44-01-112_S112	1	0.9997	0.9859	0.8341	0.4333	0.0403
1799FL-44-01-113_S113	87458168	87439229	85541690	70427549	21555960	2790744
1799FL-44-01-113_S113	1	0.9997	0.978	0.8052	0.2464	0.0319
1799FL-44-01-114_S114	83684905	83666596	70592763	68168927	27410261	2994829
1799FL-44-01-114_S114	1	0.9997	0.8435	0.8145	0.3275	0.0357
1799FL-44-01-116_S116	109643360	109623196	93918020	87409570	38764669	3868999
1799FL-44-01-116_S116	1	0.9998	0.8565	0.7972	0.3535	0.0352
1799FL-44-01-117_S117	86167297	86149960	84193956	72227095	33494444	3597633
1799FL-44-01-117_S117	1	0.9997	0.977	0.8382	0.3887	0.0417
1799FL-44-01-118_S118	85218862	85203085	82323471	70309822	19010411	2474358
1799FL-44-01-118_S118	1	0.9998	0.966	0.825	0.223	0.029
1799FL-44-01-120_S120	96627402	96603535	83779160	78680918	28302313	3392019
1799FL-44-01-120_S120	1	0.9997	0.867	0.8142	0.2929	0.0351
1799FL-44-01-121_S121	77445813	77428003	64094522	61727300	28630618	3148824
1799FL-44-01-121_S121	1	0.9997	0.8276	0.797	0.3696	0.0406
1799FL-44-01-122_S122	116660440	116634763	106379371	92680307	39170543	4248313
1799FL-44-01-122_S122	1	0.9997	0.9118	0.7944	0.3357	0.0364
1799FL-44-01-123_S123	85549371	85530469	74895030	69498190	30410615	3151710
1799FL-44-01-123_S123	1	0.9997	0.8754	0.8123	0.3554	0.0368
1799FL-44-01-124_S124	89536414	89513302	76724663	72575014	37332108	3342547
1799FL-44-01-124_S124	1	0.9997	0.8569	0.8105	0.4169	0.0373
1799FL-44-01-125_S125	88972647	88952323	75315544	72779272	33558990	3328160
1799FL-44-01-125_S125	1	0.9997	0.8465	0.8179	0.3771	0.0374
1799FL-44-01-126_S126	83738012	83722016	81201133	68470740	31042752	3036655
1799FL-44-01-126_S126	1	0.9998	0.9697	0.8176	0.3707	0.0362
1799FL-44-01-127_S127	90922435	90903935	75259699	75302133	34303201	3305014
1799FL-44-01-127_S127	1	0.9997	0.8277	0.8282	0.3772	0.0363
1799FL-44-01-128_S128	101216775	101176047	84825355	82276931	34849834	3523896
1799FL-44-01-128_S128	1	0.9995	0.838	0.8128	0.3443	0.0348
1799FL-44-01-129_S129	75248253	75235070	64389751	59896601	30114933	2712097
1799FL-44-01-129_S129	1	0.9998	0.8556	0.7959	0.4002	0.036
1799FL-44-01-130_S130	77019226	77004534	63003150	62439551	30175569	2675696
1799FL-44-01-130_S130	1	0.9998	0.818	0.8107	0.3917	0.0347
1799FL-44-01-132_S132	64991149	64976219	63929513	53634717	18307885	2270770
1799FL-44-01-132_S132	1	0.9997	0.9836	0.8252	0.2816	0.0349
1799FL-44-01-133_S133	80328433	80313079	71350031	65363531	30886055	3039087
1799FL-44-01-133_S133	1	0.9998	0.8882	0.8137	0.3844	0.0378
1799FL-44-01-134_S134	94766597	94748449	82718284	74893199	30861752	3183100
1799FL-44-01-134_S134	1	0.9998	0.8728	0.7902	0.3256	0.0335
1799FL-44-01-135_S135	94387024	94366784	77542019	75146301	36332195	3361289
1799FL-44-01-135_S135	1	0.9997	0.8215	0.7961	0.3849	0.0356
1799FL-44-01-137_S137	83046092	83024770	70863915	67433347	30930135	2959125
1799FL-44-01-137_S137	1	0.9997	0.8533	0.8119	0.3724	0.0356
1799FL-44-01-138_S138	83834834	83819046	70820291	67833590	30769714	2969852
1799FL-44-01-138_S138	1	0.9998	0.8447	0.8091	0.367	0.0354
1799FL-44-01-140_S140	74472138	74452444	66166807	60272469	28265516	2971302
1799FL-44-01-140_S140	1	0.9997	0.8884	0.8093	0.3795	0.0398
1799FL-44-01-141_S141	70541979	70527627	66206096	59345829	26540883	2804773
1799FL-44-01-141_S141	1	0.9997	0.9385	0.8412	0.3762	0.0397
1799FL-44-01-142_S142	59149614	59136681	49637646	48596884	20211330	2380493
1799FL-44-01-142_S142	1	0.9997	0.8391	0.8215	0.3416	0.0402
1799FL-44-01-143_S143	107733335	107712383	93754759	86511211	42257929	3944559
1799FL-44-01-143_S143	1	0.9998	0.8702	0.803	0.3922	0.0366
1799FL-44-01-144_S144	86065001	86050276	72840187	69118206	31665409	2956840
1799FL-44-01-144_S144	1	0.9998	0.8463	0.803	0.3679	0.0343
1799FL-44-01-145_S145	64900417	64884774	57295774	53830920	20710495	1789458
1799FL-44-01-145_S145	1	0.9997	0.8828	0.8294	0.3191	0.0275
1799FL-44-01-146_S146	75884141	75866165	67703896	61949101	27890790	2602031
1799FL-44-01-146_S146	1	0.9997	0.8922	0.8163	0.3675	0.0342
1799FL-44-01-147_S147	93586521	93570424	79994674	75432516	32231956	2956694
1799FL-44-01-147_S147	1	0.9998	0.8547	0.806	0.3444	0.0315
1799FL-44-01-148_S148	81066505	81049348	70424792	67126170	31672515	2889288
1799FL-44-01-148_S148	1	0.9997	0.8687	0.828	0.3906	0.0356
1799FL-44-01-149_S149	83154382	83139133	68526800	67370197	32067086	3170871
1799FL-44-01-149_S149	1	0.9998	0.824	0.8101	0.3856	0.0381
1799FL-44-01-150_S150	61029614	61016618	51633358	49077709	28207271	2437343
1799FL-44-01-150_S150	1	0.9997	0.846	0.8041	0.4621	0.0399
1799FL-44-01-153_S153	70051880	70036759	59695327	57160042	19043168	2202354
1799FL-44-01-153_S153	1	0.9997	0.8521	0.8159	0.2718	0.0314
1799FL-44-01-154_S154	88148665	88131443	73773818	71347199	31618542	2815164
1799FL-44-01-154_S154	1	0.9998	0.8369	0.8093	0.3586	0.0319
1799FL-44-01-155_S155	72899994	72886915	72154803	61199455	27802391	2653028
1799FL-44-01-155_S155	1	0.9998	0.9897	0.8394	0.3813	0.0363
1799FL-44-01-156_S156	118571298	118546235	101370124	94167154	38782885	3457764
1799FL-44-01-156_S156	1	0.9997	0.8549	0.7941	0.327	0.0291
1799FL-44-01-157_S157	61655355	61636165	60126153	50985908	18109494	2020623
1799FL-44-01-157_S157	1	0.9996	0.9751	0.8269	0.2937	0.0327
1799FL-44-01-158_S158	98410910	98393773	86636651	79876252	38176676	3099674
1799FL-44-01-158_S158	1	0.9998	0.8803	0.8116	0.3879	0.0314
1799FL-44-01-159_S159	121699901	121660125	102971513	94553431	34145415	3450948
1799FL-44-01-159_S159	1	0.9996	0.8461	0.7769	0.2805	0.0283
1799FL-44-01-160_S160	57689342	57679716	48281884	46737071	27771499	2263456
1799FL-44-01-160_S160	1	0.9998	0.8369	0.8101	0.4813	0.0392
1799FL-44-01-161_S161	71146937	71132423	68460551	59667488	22143980	2333792
1799FL-44-01-161_S161	1	0.9997	0.9622	0.8386	0.3112	0.0328
1799FL-44-01-162_S162	83759066	83742716	74003145	68102864	30173281	2790336
1799FL-44-01-162_S162	1	0.9998	0.8835	0.813	0.3602	0.0333
1799FL-44-01-164_S164	76088393	76072627	65900940	61235644	26811574	2815481
1799FL-44-01-164_S164	1	0.9997	0.8661	0.8047	0.3523	0.037
1799FL-44-01-165_S165	76303188	76292215	74999542	64353179	29971849	2710742
1799FL-44-01-165_S165	1	0.9998	0.9829	0.8433	0.3927	0.0355
1799FL-44-01-166_S166	71623304	71611287	60559628	59366377	33207817	2908022
1799FL-44-01-166_S166	1	0.9998	0.8455	0.8288	0.4636	0.0406
1799FL-44-01-167_S167	92455601	92439600	80838660	75056247	29350215	2790452
1799FL-44-01-167_S167	1	0.9998	0.8743	0.8118	0.3174	0.0301
1799FL-44-01-168_S168	91008706	90993607	74211308	73523289	30642234	2818267
1799FL-44-01-168_S168	1	0.9998	0.8154	0.8078	0.3366	0.0309
1799FL-44-01-169_S169	66473130	66457793	58543062	54538893	24805080	2055834
1799FL-44-01-169_S169	1	0.9997	0.8807	0.8204	0.3731	0.0309
1799FL-44-01-170_S170	75637928	75620715	70513233	62614328	25498277	2304060
1799FL-44-01-170_S170	1	0.9997	0.9322	0.8278	0.3371	0.0304
1799FL-44-01-171_S171	87803073	87786445	72750854	70955211	31719996	2722641
1799FL-44-01-171_S171	1	0.9998	0.8285	0.8081	0.3612	0.031
1799FL-44-01-173_S173	120926495	120902471	105073545	97377845	49207092	3073589
1799FL-44-01-173_S173	1	0.9998	0.8689	0.8052	0.4069	0.0254
1799FL-44-01-174_S174	92469175	92450286	88535985	76709077	32128311	2621634
1799FL-44-01-174_S174	1	0.9997	0.9574	0.8295	0.3474	0.0283
1799FL-44-01-175_S175	96275314	96255103	90171601	79028296	36119271	2632601
1799FL-44-01-175_S175	1	0.9997	0.9366	0.8208	0.3751	0.0273
1799FL-44-01-176_S176	73768894	73749498	64177022	60758823	27256605	2274604
1799FL-44-01-176_S176	1	0.9997	0.8699	0.8236	0.3694	0.0308
1799FL-44-01-177_S177	76161053	76147355	63909567	64022707	25925286	2184920
1799FL-44-01-177_S177	1	0.9998	0.8391	0.8406	0.3404	0.0286
1799FL-44-01-179_S179	81264979	81251057	71736900	67221573	27831198	2322614
1799FL-44-01-179_S179	1	0.9998	0.8827	0.8271	0.3424	0.0285
1799FL-44-01-180_S180	72239731	72222059	61088152	57069671	25528108	2124673
1799FL-44-01-180_S180	1	0.9997	0.8456	0.79	0.3533	0.0294
1799FL-44-01-185_S185	64221739	64205119	60356763	51256278	28836767	1189010
1799FL-44-01-185_S185	1	0.9997	0.9398	0.7981	0.449	0.0185
1799FL-44-01-186_S186	61404392	61390308	58054538	49649463	25988850	1203840
1799FL-44-01-186_S186	1	0.9997	0.9454	0.8085	0.4232	0.0196
1799FL-44-01-187_S187	63057463	63042334	59474150	50218371	27959656	1126624
1799FL-44-01-187_S187	1	0.9997	0.9431	0.7963	0.4433	0.0178
1799FL-44-01-188_S188	55071931	55059384	51955185	44387997	27199856	1236559
1799FL-44-01-188_S188	1	0.9997	0.9434	0.806	0.4938	0.0224
1799FL-44-01-189_S189	65277953	65263422	63199548	53149571	28837159	1264909
1799FL-44-01-189_S189	1	0.9997	0.9681	0.8142	0.4417	0.0193
1799FL-44-01-190_S190	71293765	71277747	67088005	58021143	28803069	1106011
1799FL-44-01-190_S190	1	0.9997	0.941	0.8138	0.404	0.0155
1799FL-44-01-191_S191	76989177	76968940	72826666	60388429	31549824	1340388
1799FL-44-01-191_S191	1	0.9997	0.9459	0.7843	0.4097	0.0174
1799FL-44-01-192_S192	62515842	62500914	59037396	50779934	26021077	1106979
1799FL-44-01-192_S192	1	0.9997	0.9443	0.8122	0.4162	0.0177
1799FL-54-01-01_S16	78739308	78721403	77143865	69668695	16476311	2765848
1799FL-54-01-01_S16	1	0.9997	0.9797	0.8848	0.2092	0.0351
1799FL-54-01-02_S17	71801311	71771840	65608149	61658141	7966506	1133396
1799FL-54-01-02_S17	1	0.9995	0.9137	0.8587	0.1109	0.0157
1799FL-54-01-03_S18	97855500	97834103	92554620	82480445	10939279	1598702
1799FL-54-01-03_S18	1	0.9997	0.9458	0.8428	0.1117	0.0163
1799FL-54-01-04_S19	90550296	90528819	76442741	75735365	12710517	2053010
1799FL-54-01-04_S19	1	0.9997	0.8442	0.8363	0.1403	0.0226
1799FL-54-01-05_S20	70332008	70315437	66305295	60070698	30929987	4769395
1799FL-54-01-05_S20	1	0.9997	0.9427	0.8541	0.4397	0.0678
1799FL-54-01-06_S21	81348427	81325958	67949272	67384000	13779342	2308308
1799FL-54-01-06_S21	1	0.9997	0.8352	0.8283	0.1693	0.0283
1799FL-54-01-12_S27	115560736	115520403	99315170	99745328	20787936	3543356
1799FL-54-01-12_S27	1	0.9996	0.8594	0.8631	0.1798	0.0306
1799FL-54-01-13_S28	103036725	103006929	86141319	89932279	16401942	2671005
1799FL-54-01-13_S28	1	0.9997	0.836	0.8728	0.1591	0.0259
1799FL-54-01-14_S29	81790504	81767310	80356331	71740923	7589521	1033390
1799FL-54-01-14_S29	1	0.9997	0.9824	0.8771	0.0927	0.0126
1799FL-54-01-15_S30	72485234	72469795	66986161	62657999	29487332	4729603
1799FL-54-01-15_S30	1	0.9997	0.9241	0.8644	0.4068	0.0652
1799FL-54-01-19_S34	89643826	89607298	77344331	77555551	34663551	5620167
1799FL-54-01-19_S34	1	0.9995	0.8627	0.8651	0.3866	0.0626
1799FL-54-01-21_S36	67466950	67453500	67134676	59294550	31166284	4606687
1799FL-54-01-21_S36	1	0.9998	0.995	0.8788	0.4619	0.0682
1799FL-54-01-23_S38	85670435	85648645	82469182	75231253	35113578	5383058
1799FL-54-01-23_S38	1	0.9997	0.9626	0.8781	0.4098	0.0628
1799FL-54-01-24_S39	81507888	81485958	73058354	69686015	38767698	5566398
1799FL-54-01-24_S39	1	0.9997	0.8963	0.8549	0.4756	0.0682
1799FL-54-01-25_S40	107216066	107181654	93308112	93073049	24176999	4087191
1799FL-54-01-25_S40	1	0.9996	0.8702	0.868	0.2254	0.0381
1799FL-54-01-26_S41	61054172	61040302	55952638	51876545	28617285	4424711
1799FL-54-01-26_S41	1	0.9997	0.9164	0.8496	0.4687	0.0724
1799FL-54-01-29_S44	104867763	104830494	88924096	89993800	22288405	3757659
1799FL-54-01-29_S44	1	0.9996	0.8479	0.8581	0.2125	0.0358
1799FL-54-01-31_S46	81246465	81226937	78181585	69908578	32841923	5023736
1799FL-54-01-31_S46	1	0.9997	0.9622	0.8604	0.4042	0.0618
1799FL-54-01-32_S47	90640113	90617715	79802565	77195978	42713470	5881172
1799FL-54-01-32_S47	1	0.9997	0.8804	0.8516	0.4712	0.0648
1799FL-54-01-33_S48	64757449	64743301	61806926	55436927	24886350	4050233
1799FL-54-01-33_S48	1	0.9997	0.9544	0.856	0.3843	0.0625
1799FL-54-01-34_S49	74465890	74433119	63878441	63370854	22807945	3856736
1799FL-54-01-34_S49	1	0.9995	0.8578	0.851	0.3062	0.0517
1799FL-54-01-36_S51	84382205	84334207	73915161	72477477	25917623	4249334
1799FL-54-01-36_S51	1	0.9994	0.8759	0.8589	0.3071	0.0503
1799FL-54-01-38_S53	54694750	54678491	52347103	49048605	21435902	3475503
1799FL-54-01-38_S53	1	0.9997	0.957	0.8967	0.3919	0.0635
1799FL-54-01-39_S54	77890364	77859983	66088200	66940773	29877704	4726737
1799FL-54-01-39_S54	1	0.9996	0.8484	0.8594	0.3835	0.0606
1799FL-54-01-40_S55	57733645	57722740	56747140	50197916	24922367	3826498
1799FL-54-01-40_S55	1	0.9998	0.9829	0.8694	0.4316	0.0662
1799FL-54-01-42_S57	97381954	97358965	85048596	84777301	37505183	5786500
1799FL-54-01-42_S57	1	0.9997	0.8733	0.8705	0.3851	0.0594
1799FL-54-01-43_S58	88828498	88805324	75012604	72883478	35256537	5671104
1799FL-54-01-43_S58	1	0.9997	0.8444	0.8204	0.3969	0.0638
1799FL-54-01-46_S61	110004982	109972633	105110014	92754918	51581457	6914695
1799FL-54-01-46_S61	1	0.9997	0.9555	0.8431	0.4689	0.0628
1799FL-54-01-47_S62	77462540	77442833	65302607	64991467	41897528	5340814
1799FL-54-01-47_S62	1	0.9997	0.843	0.839	0.5408	0.0689
1799FL-54-01-48_S63	91169927	91131021	88504985	78352002	39186481	5567494
1799FL-54-01-48_S63	1	0.9995	0.9707	0.8594	0.4298	0.061
1799FL-54-01-49_S64	75822803	75806860	63110469	63815689	34976733	4982751
1799FL-54-01-49_S64	1	0.9997	0.8323	0.8416	0.4612	0.0657
1799FL-54-01-50_S65	75489206	75462177	69605435	64841735	33461260	4996830
1799FL-54-01-50_S65	1	0.9996	0.922	0.8589	0.4432	0.0661
1799FL-54-01-51_S66	93668411	93644502	79054738	77480007	41359104	5962465
1799FL-54-01-51_S66	1	0.9997	0.8439	0.8271	0.4415	0.0636
1799FL-54-01-52_S67	85840552	85815817	78480302	73959203	39219174	5731565
1799FL-54-01-52_S67	1	0.9997	0.9142	0.8615	0.4568	0.0667
1799FL-54-01-53_S68	81155409	81133932	72541779	71556072	37274491	5436724
1799FL-54-01-53_S68	1	0.9997	0.8938	0.8817	0.4592	0.0669
1799FL-54-01-54_S69	87997243	87970304	75333890	75588618	42452790	5829107
1799FL-54-01-54_S69	1	0.9996	0.856	0.8589	0.4824	0.0662
1799FL-54-01-55_S70	90833129	90787703	77739627	75535387	44019914	6206418
1799FL-54-01-55_S70	1	0.9994	0.8558	0.8315	0.4846	0.0683
1799FL-54-01-58_S73	106325810	106300807	90305504	87267262	46021694	6822206
1799FL-54-01-58_S73	1	0.9997	0.8493	0.8207	0.4328	0.0641
1799FL-54-01-59_S74	74090959	74069088	72475972	63543381	38240184	5183590
1799FL-54-01-59_S74	1	0.9997	0.9782	0.8576	0.5161	0.0699
1799FL-54-01-60_S75	98026877	97997138	87850473	83496905	49002661	6240270
1799FL-54-01-60_S75	1	0.9996	0.8961	0.8517	0.4998	0.0636
1799FL-54-01-61_S76	87299184	87280455	85878376	75687809	38424540	5217700
1799FL-54-01-61_S76	1	0.9997	0.9837	0.8669	0.4401	0.0597
1799FL-54-01-62_S77	88308857	88280671	75369978	74814871	41757611	5645025
1799FL-54-01-62_S77	1	0.9996	0.8534	0.8471	0.4728	0.0639
1799FL-54-01-63_S78	78719563	78702946	67960537	67396604	40213530	4985798
1799FL-54-01-63_S78	1	0.9997	0.8633	0.8561	0.5108	0.0633
1799FL-54-01-64_S79	89628612	89595794	80976914	75634702	43986613	5713567
1799FL-54-01-64_S79	1	0.9996	0.9034	0.8438	0.4907	0.0637
1799FL-54-01-65_S80	115358713	115320565	105120672	99063445	53939680	7078530
1799FL-54-01-65_S80	1	0.9996	0.9112	0.8587	0.4675	0.0613
1799FL-54-01-67_S82	123650101	123618952	110250104	105224193	64343726	8138637
1799FL-54-01-67_S82	1	0.9997	0.8916	0.8509	0.5203	0.0658
1799FL-54-01-68_S83	75213950	75196624	72974988	64617405	45132141	4075053
1799FL-54-01-68_S83	1	0.9997	0.9702	0.8591	0.6	0.0541
1799FL-54-01-69_S84	67327811	67307188	65339514	57256729	42888679	3616386
1799FL-54-01-69_S84	1	0.9996	0.9704	0.8504	0.637	0.0537
1799FL-54-01-73_S88	110958894	110927831	107035932	94839562	53128084	4494910
1799FL-54-01-73_S88	1	0.9997	0.9646	0.8547	0.4788	0.0405
1799FL-54-01-74_S89	116471786	116443431	112239371	98427671	54156725	4523270
1799FL-54-01-74_S89	1	0.9997	0.9636	0.845	0.4649	0.0388
1799FL-54-01-75_S90	110455400	110428459	106369760	94345955	49906044	4795178
1799FL-54-01-75_S90	1	0.9997	0.963	0.8541	0.4518	0.0434
1799FL-54-01-77_S92	93801672	93782050	90969411	79749287	46713888	4241156
1799FL-54-01-77_S92	1	0.9997	0.9698	0.8501	0.498	0.0452
1799FL-54-01-80_S95	90175567	90150726	87037554	75640778	47726026	3616319
1799FL-54-01-80_S95	1	0.9997	0.9652	0.8388	0.5292	0.0401
1799FL-54-01-81_S96	95647160	95624826	92448729	82119556	44574054	4151188
1799FL-54-01-81_S96	1	0.9997	0.9665	0.8585	0.466	0.0434
1799FL-54-01-83_S98	63448991	63433844	60970558	54430207	36551954	3001010
1799FL-54-01-83_S98	1	0.9997	0.9609	0.8578	0.576	0.0472
1799FL-54-01-85_S100	93149990	93121233	89937609	80714016	43590000	4040822
1799FL-54-01-85_S100	1	0.9996	0.9655	0.8664	0.4679	0.0433
1799FL-54-01-89_S104	83463173	83440741	81265848	72400662	37018111	3777051
1799FL-54-01-89_S104	1	0.9997	0.9736	0.8674	0.4435	0.0452
1799FL-54-01-90_S105	100654732	100624779	98153487	86335830	44052392	4424554
1799FL-54-01-90_S105	1	0.9997	0.9751	0.8577	0.4376	0.0439
1799FL-54-01-92_S107	97467693	97442565	94556314	82808366	48295131	4902848
1799FL-54-01-92_S107	1	0.9997	0.9701	0.8495	0.4954	0.0503
1799FL-54-01-93_S108	101141420	101105230	97728375	86601177	49942743	4142192
1799FL-54-01-93_S108	1	0.9996	0.9662	0.8562	0.4937	0.0409
1799FL-54-01-94_S109	83190462	83157278	80113414	71428692	35745185	2391026
1799FL-54-01-94_S109	1	0.9996	0.963	0.8586	0.4296	0.0287
1799FL-54-01-96_S111	84719089	84694517	82680895	71104171	43331071	3918432
1799FL-54-01-96_S111	1	0.9997	0.9759	0.8392	0.5114	0.0462
